# Prevalence of heterotrophic methylmercury detoxifying bacteria across oceanic regions

**DOI:** 10.1101/2021.08.09.455674

**Authors:** Isabel Sanz-Sáez, Carla Pereira García, Andrea G. Bravo, Laura Trujillo, Martí Pla i Ferriol, Miguel Capilla, Pablo Sánchez, Rosa del Carmen Rodríguez Martín-Doimeadios, Silvia G. Acinas, Olga Sánchez

## Abstract

Microbial reduction of inorganic divalent mercury (Hg^2+^) and methylmercury (MeHg) demethylation is performed by the *mer* operon, specifically by *merA* and *merB* genes respectively, but little is known about the mercury tolerance capacity of marine microorganisms and its prevalence in the global ocean. Here, we explored the distribution of these genes in 290 marine heterotrophic bacteria (*Alteromonas* and *Marinobacter* spp.) isolated from different oceanographic regions and depths, and assessed their tolerance to diverse concentrations of Hg^2+^ and MeHg. About 25% of the isolates presented *merA* and only 8.9% presented both *merAB* genes, including the strain ISS312 that exhibited the highest tolerance capacity and a degradation efficiency of 98.2% in 24 h. Fragment recruitment analyses of ISS312 genome against microbial metagenomes indicated an extensive distribution across the global bathypelagic ocean. Our findings highlighted that mercury resistance genes are widely distributed in a non-highly polluted environment such as the pelagic marine environment, and that degradation of the neurotoxic MeHg can be performed through the ocean water column by some heterotrophic bacteria at high efficiency with important implications in the biogeochemical cycle of mercury and potentially for the environment and human health.

**Teaser:** Active mercury resistance genes detected in marine cultured bacteria are widely distributed in the ocean including the bathypelagic zone.
