## Supplementary Tables for "Prevalence of heterotrophic methylmercury detoxifying bacteria across oceanic regions"

### Sheet: s1
Genera detected from preliminary search
Alteromonas sp.
Bacillus sp.
Citrobacter sp.
Halomonas sp.
Hyphomonas sp.
Idiomarina sp.
Kangiella sp.
Maricaulis sp.
Marinobacter sp.
Micrococcus sp.
Nocardioides sp.
Phaeobacter sp.
Pseudomonas sp.
Shewanella sp.
Sphingobium sp.
Sphingomonas sp.
Sphingopyxis sp.
Spongiibacter sp.
Vibrio sp.
Zunongwangia sp.

### Sheet: s2
Genus	Nº of isolates	Putative genes
Alteromonas sp.	247	merA+merB
Marinobacter sp.	79	merA+merB
Idiomarina sp.	9	merA
Pseudomonas sp.	7	merA
Micrococcus sp.	2	merA
Zunongwangia sp.	7	merB
Bacillus sp.	1	merA

### Sheet: s3
id_isolate	station	layer	genus	PCR results	GENE	OCEAN	MIC TOLERANCE
ST39DCMRT_242	ST 39	srf	Alteromonas	NO	NO GENE	Indian Ocean	NA
85S_17	85_SRF	srf	Alteromonas	YES	Bad quality sequence	Antarctic Ocean	NA
85S_26	85_SRF	srf	Marinobacter	YES	Bad quality sequence	Antarctic Ocean	NA
ST151RT_ISS_491	ST 151	srf	Alteromonas	YES	bad quality sequence	North Atlantic Ocean	NA
IM32RT_ISS197	ST 32	deep	Alteromonas	YES	Bad quality sequence	South Atlantic Ocean	NA
ST23RT_ISS_713	ST 23	deep	Alteromonas	YES	Bad quality sequence	South Atlantic Ocean	NA
ST72RT_ISS_601	ST 72	srf	Alteromonas	YES	Bad quality sequence	South Atlantic Ocean	NA
ST76RT_ISS_1169	ST 76	srf	Marinobacter	YES	bad quality sequence	South Atlantic Ocean	NA
ST10RT_ISS_455	ST 10	deep	Marinobacter	YES	bad quality sequence (short)	North Atlantic Ocean	NA
85D_1	85_DCM	srf	Alteromonas	YES	merA	Antarctic Ocean	NA
ST10RT_ISS_444	ST 10	deep	Alteromonas	YES	merA	North Atlantic Ocean	50
ST151RT_ISS_496	ST 151	srf	Alteromonas	YES	merA	North Atlantic Ocean	50
ST151RT_ISS_497	ST 151	srf	Alteromonas	YES	merA	North Atlantic Ocean	20
ST151RT_ISS_498	ST 151	srf	Alteromonas	YES	merA	North Atlantic Ocean	50
ST151RT_ISS_499	ST 151	srf	Alteromonas	YES	merA	North Atlantic Ocean	50
ST151RT_ISS_507	ST 151	srf	Alteromonas	YES	merA	North Atlantic Ocean	NA
ST151RT_ISS_508	ST 151	srf	Alteromonas	YES	merA	North Atlantic Ocean	50
IDMED12C_ISS385	ST 8	deep	Marinobacter	YES	merA	NW Mediterranean Sea	10
IDMED12C_ISS388	ST 8	deep	Marinobacter	YES	merA	NW Mediterranean Sea	20
IDMED12C_ISS390	ST 8	deep	Marinobacter	YES	merA	NW Mediterranean Sea	20
IDMED12C_ISS406	ST 8	deep	Marinobacter	YES	merA	NW Mediterranean Sea	20
IDMED12C_ISS407	ST 8	deep	Marinobacter	YES	merA	NW Mediterranean Sea	20
IDMED12C_ISS408	ST 8	deep	Marinobacter	YES	merA	NW Mediterranean Sea	NA
IDMED12C_ISS423	ST 8	deep	Marinobacter	YES	merA	NW Mediterranean Sea	20
IDMEDRT_ISS350	ST 8	deep	Marinobacter	YES	merA	NW Mediterranean Sea	10
IBSURF_RT_ISS068	IBSURF	srf	Alteromonas	YES	merA	NW Mediterranean Sea	20
IBSURF_RT_ISS158	IBSURF	srf	Alteromonas	YES	merA	NW Mediterranean Sea	20
ST17RT_ISS_836	ST 17	deep	Marinobacter	YES	merA	South Atlantic Ocean	20
IM324C_ISS244	ST 32	deep	Alteromonas	YES	merA	South Atlantic Ocean	20
IM324C_ISS245	ST 32	deep	Alteromonas	YES	merA	South Atlantic Ocean	20
IM324C_ISS247	ST 32	deep	Alteromonas	YES	merA	South Atlantic Ocean	NA
IM324C_ISS249	ST 32	deep	Alteromonas	YES	merA	South Atlantic Ocean	20
IM324C_ISS250	ST 32	deep	Alteromonas	YES	merA	South Atlantic Ocean	20
IM32RT_ISS167	ST 32	deep	Alteromonas	YES	merA	South Atlantic Ocean	20
IM32RT_ISS169	ST 32	deep	Alteromonas	YES	merA	South Atlantic Ocean	20
IM43RT_ISS263	ST 43	deep	Alteromonas	YES	merA	South Atlantic Ocean	NA
IM43RT_ISS281	ST 43	deep	Alteromonas	YES	merA	South Atlantic Ocean	NA
ST17RT_ISS_787	ST 17	deep	Alteromonas	YES	merA	South Atlantic Ocean	50
ST23RT_ISS_712	ST 23	deep	Alteromonas	YES	merA	South Atlantic Ocean	NA
ST23RT_ISS_716	ST 23	deep	Alteromonas	YES	merA	South Atlantic Ocean	NA
ST23RT_ISS_725	ST 23	deep	Alteromonas	YES	merA	South Atlantic Ocean	NA
ST23RT_ISS_726	ST 23	deep	Alteromonas	YES	merA	South Atlantic Ocean	NA
ST23RT_ISS_727	ST 23	deep	Alteromonas	YES	merA	South Atlantic Ocean	NA
ST76RT_ISS_1144	ST 76	srf	Alteromonas	YES	merA	South Atlantic Ocean	NA
ST76RT_ISS_1145	ST 76	srf	Alteromonas	YES	merA	South Atlantic Ocean	NA
ST76RT_ISS_1146	ST 76	srf	Alteromonas	YES	merA	South Atlantic Ocean	NA
ST76RT_ISS_1161	ST 76	srf	Alteromonas	YES	merA	South Atlantic Ocean	NA
ST67RT_ISS_1254	ST 67	srf	Marinobacter	YES	merA	South Atlantic Ocean	20
ST67RT_ISS_1255	ST 67	srf	Marinobacter	YES	merA	South Atlantic Ocean	20
ST67RT_ISS_1261	ST 67	srf	Marinobacter	YES	merA	South Atlantic Ocean	50
ST67RT_ISS_1267	ST 67	srf	Marinobacter	YES	merA	South Atlantic Ocean	50
ST67RT_ISS_1275	ST 67	srf	Marinobacter	YES	merA	South Atlantic Ocean	50
ST72RT_ISS_561	ST 72	srf	Marinobacter	YES	merA	South Atlantic Ocean	50
ST72RT_ISS_635	ST 72	srf	Marinobacter	YES	merA	South Atlantic Ocean	10
ST76RT_ISS_1165	ST 76	srf	Marinobacter	YES	merA	South Atlantic Ocean	NA
ST76RT_ISS_1166	ST 76	srf	Marinobacter	YES	merA	South Atlantic Ocean	NA
ST76RT_ISS_1168	ST 76	srf	Marinobacter	YES	merA	South Atlantic Ocean	NA
85S_12	85_SRF	srf	Marinobacter	YES	merA/merAB	Antarctic Ocean	NA
85S_15	85_SRF	srf	Marinobacter	YES	merA/merAB	Antarctic Ocean	NA
85S_6	85_SRF	srf	Marinobacter	YES	merA/merAB	Antarctic Ocean	NA
85S_8	85_SRF	srf	Marinobacter	YES	merA/merAB	Antarctic Ocean	NA
IDMEDRT_ISS348	ST 8	deep	Marinobacter	YES	merA/merAB	NW Mediterranean Sea	20
IM334C_ISS227	ST 43	deep	Alteromonas	YES	merA/merAB	South Atlantic Ocean	25
IM334C_ISS232	ST 43	deep	Alteromonas	YES	merA/merAB	South Atlantic Ocean	25
IM434C_ISS312	ST 43	deep	Alteromonas	YES	merA/merAB	South Atlantic Ocean	70
ST67RT_ISS_1253	ST 67	srf	Marinobacter	YES	merA/merAB	South Atlantic Ocean	20
ST67RT_ISS_1256	ST 67	srf	Marinobacter	YES	merA/merAB	South Atlantic Ocean	50
ST67RT_ISS_1260	ST 67	srf	Marinobacter	YES	merA/merAB	South Atlantic Ocean	50
ST67RT_ISS_1263	ST 67	srf	Marinobacter	YES	merA/merAB	South Atlantic Ocean	50
ST67RT_ISS_1266	ST 67	srf	Marinobacter	YES	merA/merAB	South Atlantic Ocean	50
ST67RT_ISS_1278	ST 67	srf	Marinobacter	YES	merA/merAB	South Atlantic Ocean	NA
ST72RT_ISS_557	ST 72	srf	Marinobacter	YES	merA/merAB	South Atlantic Ocean	10
ST72RT_ISS_634	ST 72	srf	Marinobacter	YES	merA/merAB	South Atlantic Ocean	50
ST76RT_ISS_1172	ST 76	srf	Marinobacter	YES	merA/merAB	South Atlantic Ocean	NA
ST76RT_ISS_1182	ST 76	srf	Marinobacter	YES	merA/merAB	South Atlantic Ocean	NA
ST76RT_ISS_1183	ST 76	srf	Marinobacter	YES	merA/merAB	South Atlantic Ocean	NA
ST76RT_ISS_1184	ST 76	srf	Marinobacter	YES	merA/merAB	South Atlantic Ocean	NA
ST76RT_ISS_1185	ST 76	srf	Marinobacter	YES	merA/merAB	South Atlantic Ocean	NA
ST76RT_ISS_1186	ST 76	srf	Marinobacter	YES	merA/merAB	South Atlantic Ocean	NA
ST76RT_ISS_1187	ST 76	srf	Marinobacter	YES	merA/merAB	South Atlantic Ocean	NA
ST76RT_ISS_1354	ST 76	srf	Marinobacter	YES	merA/merAB	South Atlantic Ocean	NA
ST39DCMRT_013	ST 39	srf	Alteromonas	YES	merAB	Indian Ocean	NA
IDMEDRT_ISS347	ST 8	deep	Marinobacter	YES	merAB	NW Mediterranean Sea	20
Artic_4C_11.1	AR_2	srf	Alteromonas	NO	NO GENE	Arctic Ocean	NA
Artic_4C_11.3	AR_2	srf	Alteromonas	NO	NO GENE	Arctic Ocean	NA
Artic_4C_DCM33	AR_2	srf	Alteromonas	NO	NO GENE	Arctic Ocean	NA
Artic_4C_DCM36	AR_2	srf	Alteromonas	NO	NO GENE	Arctic Ocean	NA
Artic_4C_SF19	AR_1	srf	Alteromonas	NO	NO GENE	Arctic Ocean	NA
Artic_4C_SF20	AR_1	srf	Alteromonas	NO	NO GENE	Arctic Ocean	NA
Artic_4C_SF7	AR_1	srf	Alteromonas	NO	NO GENE	Arctic Ocean	NA
ST39DCMRT_001	ST 39	srf	Alteromonas	NO	NO GENE	Indian Ocean	NA
ST39DCMRT_002	ST 39	srf	Alteromonas	NO	NO GENE	Indian Ocean	NA
ST39DCMRT_003	ST 39	srf	Alteromonas	NO	NO GENE	Indian Ocean	NA
ST39DCMRT_004	ST 39	srf	Alteromonas	NO	NO GENE	Indian Ocean	NA
ST39DCMRT_005	ST 39	srf	Alteromonas	NO	NO GENE	Indian Ocean	NA
ST39DCMRT_006	ST 39	srf	Alteromonas	NO	NO GENE	Indian Ocean	NA
ST39DCMRT_007	ST 39	srf	Alteromonas	NO	NO GENE	Indian Ocean	NA
ST39DCMRT_008	ST 39	srf	Alteromonas	NO	NO GENE	Indian Ocean	NA
ST39DCMRT_009	ST 39	srf	Alteromonas	NO	NO GENE	Indian Ocean	NA
ST39DCMRT_011	ST 39	srf	Alteromonas	NO	NO GENE	Indian Ocean	NA
ST39DCMRT_012	ST 39	srf	Alteromonas	NO	NO GENE	Indian Ocean	NA
ST39DCMRT_015	ST 39	srf	Alteromonas	NO	NO GENE	Indian Ocean	NA
ST39DCMRT_016	ST 39	srf	Alteromonas	NO	NO GENE	Indian Ocean	NA
ST39DCMRT_017	ST 39	srf	Alteromonas	NO	NO GENE	Indian Ocean	NA
ST39DCMRT_018	ST 39	srf	Alteromonas	NO	NO GENE	Indian Ocean	NA
ST39DCMRT_020	ST 39	srf	Alteromonas	NO	NO GENE	Indian Ocean	NA
ST39DCMRT_021	ST 39	srf	Alteromonas	NO	NO GENE	Indian Ocean	NA
ST39DCMRT_022	ST 39	srf	Alteromonas	NO	NO GENE	Indian Ocean	NA
ST39DCMRT_023	ST 39	srf	Alteromonas	NO	NO GENE	Indian Ocean	NA
ST39DCMRT_024	ST 39	srf	Alteromonas	NO	NO GENE	Indian Ocean	NA
ST39DCMRT_025	ST 39	srf	Alteromonas	NO	NO GENE	Indian Ocean	NA
ST39DCMRT_026	ST 39	srf	Alteromonas	NO	NO GENE	Indian Ocean	NA
ST39DCMRT_027	ST 39	srf	Alteromonas	NO	NO GENE	Indian Ocean	NA
ST39DCMRT_028	ST 39	srf	Alteromonas	NO	NO GENE	Indian Ocean	NA
ST39DCMRT_029	ST 39	srf	Alteromonas	NO	NO GENE	Indian Ocean	NA
ST39DCMRT_030	ST 39	srf	Alteromonas	NO	NO GENE	Indian Ocean	NA
ST39DCMRT_031	ST 39	srf	Alteromonas	NO	NO GENE	Indian Ocean	NA
ST39DCMRT_032	ST 39	srf	Alteromonas	NO	NO GENE	Indian Ocean	NA
ST39DCMRT_033	ST 39	srf	Alteromonas	NO	NO GENE	Indian Ocean	NA
ST39DCMRT_035	ST 39	srf	Alteromonas	NO	NO GENE	Indian Ocean	NA
ST39DCMRT_038	ST 39	srf	Alteromonas	NO	NO GENE	Indian Ocean	NA
ST39DCMRT_039	ST 39	srf	Alteromonas	NO	NO GENE	Indian Ocean	NA
ST39DCMRT_040	ST 39	srf	Alteromonas	NO	NO GENE	Indian Ocean	NA
ST39DCMRT_042	ST 39	srf	Alteromonas	NO	NO GENE	Indian Ocean	NA
ST39DCMRT_044	ST 39	srf	Alteromonas	NO	NO GENE	Indian Ocean	NA
ST39DCMRT_045	ST 39	srf	Alteromonas	NO	NO GENE	Indian Ocean	NA
ST39DCMRT_046	ST 39	srf	Alteromonas	NO	NO GENE	Indian Ocean	NA
ST39DCMRT_049	ST 39	srf	Alteromonas	NO	NO GENE	Indian Ocean	NA
ST39DCMRT_051	ST 39	srf	Alteromonas	NO	NO GENE	Indian Ocean	NA
ST39DCMRT_241	ST 39	srf	Alteromonas	NO	NO GENE	Indian Ocean	NA
ST39DCMRT_247	ST 39	srf	Alteromonas	NO	NO GENE	Indian Ocean	20
ST39DCMRT_O47	ST 39	srf	Alteromonas	NO	NO GENE	Indian Ocean	NA
ST10RT_ISS_440	ST 10	deep	Alteromonas	NO	NO GENE	North Atlantic Ocean	NA
ST10RT_ISS_441	ST 10	deep	Alteromonas	NO	NO GENE	North Atlantic Ocean	NA
ST10RT_ISS_442	ST 10	deep	Alteromonas	NO	NO GENE	North Atlantic Ocean	NA
ST10RT_ISS_443	ST 10	deep	Alteromonas	NO	NO GENE	North Atlantic Ocean	NA
ST10RT_ISS_447	ST 10	deep	Alteromonas	NO	NO GENE	North Atlantic Ocean	NA
ST10RT_ISS_448	ST 10	deep	Alteromonas	NO	NO GENE	North Atlantic Ocean	NA
ST10RT_ISS_449	ST 10	deep	Alteromonas	NO	NO GENE	North Atlantic Ocean	NA
ST10RT_ISS_450	ST 10	deep	Alteromonas	NO	NO GENE	North Atlantic Ocean	NA
ST151RT_ISS_460	ST 151	srf	Alteromonas	NO	NO GENE	North Atlantic Ocean	NA
ST151RT_ISS_461	ST 151	srf	Alteromonas	NO	NO GENE	North Atlantic Ocean	NA
ST151RT_ISS_463	ST 151	srf	Alteromonas	NO	NO GENE	North Atlantic Ocean	NA
ST151RT_ISS_464	ST 151	srf	Alteromonas	NO	NO GENE	North Atlantic Ocean	NA
ST151RT_ISS_466	ST 151	srf	Alteromonas	NO	NO GENE	North Atlantic Ocean	NA
ST151RT_ISS_473	ST 151	srf	Alteromonas	NO	NO GENE	North Atlantic Ocean	NA
ST151RT_ISS_474	ST 151	srf	Alteromonas	NO	NO GENE	North Atlantic Ocean	NA
ST151RT_ISS_476	ST 151	srf	Alteromonas	NO	NO GENE	North Atlantic Ocean	NA
ST151RT_ISS_492	ST 151	srf	Alteromonas	NO	NO GENE	North Atlantic Ocean	NA
ST151RT_ISS_493	ST 151	srf	Alteromonas	NO	NO GENE	North Atlantic Ocean	NA
ST151RT_ISS_500	ST 151	srf	Alteromonas	NO	NO GENE	North Atlantic Ocean	NA
ST151RT_ISS_501	ST 151	srf	Alteromonas	NO	NO GENE	North Atlantic Ocean	NA
ST151RT_ISS_502	ST 151	srf	Alteromonas	NO	NO GENE	North Atlantic Ocean	NA
ST151RT_ISS_503	ST 151	srf	Alteromonas	NO	NO GENE	North Atlantic Ocean	NA
ST151RT_ISS_504	ST 151	srf	Alteromonas	NO	NO GENE	North Atlantic Ocean	NA
ST151RT_ISS_506	ST 151	srf	Alteromonas	NO	NO GENE	North Atlantic Ocean	NA
ST151RT_ISS_510	ST 151	srf	Alteromonas	NO	NO GENE	North Atlantic Ocean	NA
ST151RT_ISS_513	ST 151	srf	Alteromonas	NO	NO GENE	North Atlantic Ocean	NA
ST151RT_ISS_514	ST 151	srf	Alteromonas	NO	NO GENE	North Atlantic Ocean	NA
ST151RT_ISS_521	ST 151	srf	Alteromonas	NO	NO GENE	North Atlantic Ocean	NA
ST151RT_ISS_525	ST 151	srf	Alteromonas	NO	NO GENE	North Atlantic Ocean	NA
ST151RT_ISS_527	ST 151	srf	Alteromonas	NO	NO GENE	North Atlantic Ocean	NA
ST151RT_ISS_528	ST 151	srf	Alteromonas	NO	NO GENE	North Atlantic Ocean	NA
ST151RT_ISS_529	ST 151	srf	Alteromonas	NO	NO GENE	North Atlantic Ocean	NA
ST10RT_ISS_452	ST 10	deep	Marinobacter	NO	NO GENE	North Atlantic Ocean	NA
IDMED12C_392	ST 8	deep	Alteromonas	NO	NO GENE	NW Mediterranean Sea	NA
IDMED12C_393	ST 8	deep	Alteromonas	NO	NO GENE	NW Mediterranean Sea	NA
IDMED12C_394	ST 8	deep	Alteromonas	NO	NO GENE	NW Mediterranean Sea	NA
IDMED12C_395	ST 8	deep	Alteromonas	NO	NO GENE	NW Mediterranean Sea	NA
IDMED12C_396	ST 8	deep	Alteromonas	NO	nO GENE	NW Mediterranean Sea	NA
IDMED12C_397	ST 8	deep	Alteromonas	NO	NO GENE	NW Mediterranean Sea	NA
IDMED12C_398	ST 8	deep	Alteromonas	NO	NO GENE	NW Mediterranean Sea	NA
IDMED12C_399	ST 8	deep	Alteromonas	NO	NO GENE	NW Mediterranean Sea	NA
IDMED12C_401	ST 8	deep	Alteromonas	NO	NO GENE	NW Mediterranean Sea	NA
IDMED12C_402	ST 8	deep	Alteromonas	NO	NO GENE	NW Mediterranean Sea	NA
IDMED12C_403	ST 8	deep	Alteromonas	NO	NO GENE	NW Mediterranean Sea	NA
IDMED12C_405	ST 8	deep	Alteromonas	NO	NO GENE	NW Mediterranean Sea	NA
IDMED12C_406	ST 8	deep	Alteromonas	NO	NO GENE	NW Mediterranean Sea	NA
IDMED12C_407	ST 8	deep	Alteromonas	NO	NO GENE	NW Mediterranean Sea	NA
IDMED12C_408	ST 8	deep	Alteromonas	NO	NO GENE	NW Mediterranean Sea	NA
IDMED12C_409	ST 8	deep	Alteromonas	NO	NO GENE	NW Mediterranean Sea	NA
IDMED12C_410	ST 8	deep	Alteromonas	NO	NO GENE	NW Mediterranean Sea	NA
IDMED12C_411	ST 8	deep	Alteromonas	NO	NO GENE	NW Mediterranean Sea	NA
IDMED12C_412	ST 8	deep	Alteromonas	NO	NO GENE	NW Mediterranean Sea	NA
IDMED12C_413	ST 8	deep	Alteromonas	NO	NO GENE	NW Mediterranean Sea	NA
IDMED12C_414	ST 8	deep	Alteromonas	NO	NO GENE	NW Mediterranean Sea	NA
IDMED12C_415	ST 8	deep	Alteromonas	NO	NO GENE	NW Mediterranean Sea	NA
IDMED12C_416	ST 8	deep	Alteromonas	NO	NO GENE	NW Mediterranean Sea	NA
IDMED12C_417	ST 8	deep	Alteromonas	NO	NO GENE	NW Mediterranean Sea	NA
IDMED12C_418	ST 8	deep	Alteromonas	NO	NO GENE	NW Mediterranean Sea	NA
IDMED12C_419	ST 8	deep	Alteromonas	NO	NO GENE	NW Mediterranean Sea	NA
IDMED12C_420	ST 8	deep	Alteromonas	NO	NO GENE	NW Mediterranean Sea	NA
IDMED12C_422	ST 8	deep	Alteromonas	NO	NO GENE	NW Mediterranean Sea	NA
IDMED12C_423	ST 8	deep	Alteromonas	NO	NO GENE	NW Mediterranean Sea	NA
IDMED12C_424	ST 8	deep	Alteromonas	NO	NO GENE	NW Mediterranean Sea	NA
IDMED12C_425	ST 8	deep	Alteromonas	NO	NO GENE	NW Mediterranean Sea	NA
IDMED12C_426	ST 8	deep	Alteromonas	NO	NO GENE	NW Mediterranean Sea	NA
IDMED12C_476	ST 8	deep	Alteromonas	NO	NO GENE	NW Mediterranean Sea	NA
IDMED12C_480	ST 8	deep	Alteromonas	NO	NO GENE	NW Mediterranean Sea	NA
IDMED12C_482	ST 8	deep	Alteromonas	NO	NO GENE	NW Mediterranean Sea	NA
IDMED12C_485	ST 8	deep	Alteromonas	NO	NO GENE	NW Mediterranean Sea	NA
IDMEDRT_030	ST 8	deep	Alteromonas	NO	NO GENE	NW Mediterranean Sea	NA
IDMEDRT_033	ST 8	deep	Alteromonas	NO	NO GENE	NW Mediterranean Sea	NA
IDMEDRT_101	ST 8	deep	Alteromonas	NO	NO GENE	NW Mediterranean Sea	NA
IDMEDRT_102	ST 8	deep	Alteromonas	NO	NO GENE	NW Mediterranean Sea	NA
IDMEDRT_112	ST 8	deep	Alteromonas	NO	NO GENE	NW Mediterranean Sea	NA
IDMEDRT_113	ST 8	deep	Alteromonas	NO	NO GENE	NW Mediterranean Sea	NA
IDMEDRT_120	ST 8	deep	Alteromonas	NO	NO GENE	NW Mediterranean Sea	NA
IDMEDRT_147	ST 8	deep	Alteromonas	NO	NO GENE	NW Mediterranean Sea	NA
IDMEDRT_148	ST 8	deep	Alteromonas	NO	NO GENE	NW Mediterranean Sea	NA
IDMEDRT_153	ST 8	deep	Alteromonas	NO	NO GENE	NW Mediterranean Sea	NA
IDMEDRT_154	ST 8	deep	Alteromonas	NO	NO GENE	NW Mediterranean Sea	NA
IDMEDRT_194	ST 8	deep	Alteromonas	NO	NO GENE	NW Mediterranean Sea	NA
IDMEDRT_195	ST 8	deep	Alteromonas	NO	NO GENE	NW Mediterranean Sea	NA
IDMEDRT_220	ST 8	deep	Alteromonas	NO	NO GENE	NW Mediterranean Sea	NA
IDMEDRT_240	ST 8	deep	Alteromonas	NO	NO GENE	NW Mediterranean Sea	NA
IDMEDRT_260	ST 8	deep	Alteromonas	NO	NO GENE	NW Mediterranean Sea	NA
IDMEDRT_451	ST 8	deep	Alteromonas	NO	NO GENE	NW Mediterranean Sea	NA
IDMEDRT_453	ST 8	deep	Alteromonas	NO	NO GENE	NW Mediterranean Sea	NA
IDMEDRT_454	ST 8	deep	Alteromonas	NO	NO GENE	NW Mediterranean Sea	NA
IDMEDRT_455	ST 8	deep	Alteromonas	NO	NO GENE	NW Mediterranean Sea	NA
IDMEDRT_456	ST 8	deep	Alteromonas	NO	NO GENE	NW Mediterranean Sea	NA
IDMEDRT_457	ST 8	deep	Alteromonas	NO	NO GENE	NW Mediterranean Sea	NA
IDMEDRT_458	ST 8	deep	Alteromonas	NO	NO GENE	NW Mediterranean Sea	NA
IDMEDRT_459	ST 8	deep	Alteromonas	NO	NO GENE	NW Mediterranean Sea	NA
IDMEDRT_462	ST 8	deep	Alteromonas	NO	NO GENE	NW Mediterranean Sea	NA
IDMEDRT_469	ST 8	deep	Alteromonas	NO	NO GENE	NW Mediterranean Sea	NA
IDMEDRT_472	ST 8	deep	Alteromonas	NO	NO GENE	NW Mediterranean Sea	NA
IDMEDRT_488	ST 8	deep	Alteromonas	NO	NO GENE	NW Mediterranean Sea	NA
IDMEDRT_490	ST 8	deep	Alteromonas	NO	NO GENE	NW Mediterranean Sea	NA
IDMEDRT_491	ST 8	deep	Alteromonas	NO	NO GENE	NW Mediterranean Sea	NA
IDMEDRT_492	ST 8	deep	Alteromonas	NO	NO GENE	NW Mediterranean Sea	NA
IDMEDRT_493	ST 8	deep	Alteromonas	NO	NO GENE	NW Mediterranean Sea	NA
IDMEDRT_494	ST 8	deep	Alteromonas	NO	NO GENE	NW Mediterranean Sea	NA
IDMEDRT_500	ST 8	deep	Alteromonas	NO	NO GENE	NW Mediterranean Sea	NA
IDMEDRT_515	ST 8	deep	Alteromonas	NO	NO GENE	NW Mediterranean Sea	NA
IDMEDRT_602	ST 8	deep	Alteromonas	NO	NO GENE	NW Mediterranean Sea	NA
IDMEDRTRT_080	ST 8	deep	Alteromonas	NO	NO GENE	NW Mediterranean Sea	NA
IDMEDRTRT_085	ST 8	deep	Alteromonas	NO	NO GENE	NW Mediterranean Sea	NA
IBSURF_RT_ISS006	IBSURF	srf	Alteromonas	NO	NO GENE	NW Mediterranean Sea	NA
IBSURF_RT_ISS057	IBSURF	srf	Alteromonas	NO	NO GENE	NW Mediterranean Sea	NA
IBSURF_RT_ISS059	IBSURF	srf	Alteromonas	NO	NO GENE	NW Mediterranean Sea	NA
IM324C_ISS251	ST 32	deep	Alteromonas	NO	NO GENE	South Atlantic Ocean	NA
IM32RT_ISS168	ST 32	deep	Alteromonas	NO	NO GENE	South Atlantic Ocean	NA
IM32RT_ISS170	ST 32	deep	Alteromonas	NO	NO GENE	South Atlantic Ocean	NA
IM32RT_ISS198	ST 32	deep	Alteromonas	NO	NO GENE	South Atlantic Ocean	NA
IM32RT_ISS200	ST 32	deep	Alteromonas	NO	NO GENE	South Atlantic Ocean	NA
IM32RT_ISS201	ST 32	deep	Alteromonas	NO	NO GENE	South Atlantic Ocean	NA
ST17RT_ISS_793	ST 17	deep	Alteromonas	NO	NO GENE	South Atlantic Ocean	NA
ST23RT_ISS_697	ST 23	deep	Alteromonas	NO	NO GENE	South Atlantic Ocean	NA
ST23RT_ISS_714	ST 23	deep	Alteromonas	NO	NO GENE	South Atlantic Ocean	NA
ST23RT_ISS_715	ST 23	deep	Alteromonas	NO	NO GENE	South Atlantic Ocean	NA
ST23RT_ISS_717	ST 23	deep	Alteromonas	NO	NO GENE	South Atlantic Ocean	NA
ST23RT_ISS_718	ST 23	deep	Alteromonas	NO	NO GENE	South Atlantic Ocean	NA
ST23RT_ISS_720	ST 23	deep	Alteromonas	NO	NO GENE	South Atlantic Ocean	NA
ST23RT_ISS_724	ST 23	deep	Alteromonas	NO	NO GENE	South Atlantic Ocean	NA
ST67RT_ISS_1219	ST 67	srf	Alteromonas	NO	NO GENE	South Atlantic Ocean	NA
ST67RT_ISS_1221	ST 67	srf	Alteromonas	NO	NO GENE	South Atlantic Ocean	NA
ST67RT_ISS_1227	ST 67	srf	Alteromonas	NO	NO GENE	South Atlantic Ocean	NA
ST67RT_ISS_1230	ST 67	srf	Alteromonas	NO	NO GENE	South Atlantic Ocean	NA
ST67RT_ISS_1232	ST 67	srf	Alteromonas	NO	NO GENE	South Atlantic Ocean	NA
ST67RT_ISS_1236	ST 67	srf	Alteromonas	NO	NO GENE	South Atlantic Ocean	NA
ST67RT_ISS_1243	ST 67	srf	Alteromonas	NO	NO GENE	South Atlantic Ocean	NA
ST67RT_ISS_1258	ST 67	srf	Alteromonas	NO	NO GENE	South Atlantic Ocean	NA
ST67RT_ISS_1328	ST 67	srf	Alteromonas	NO	NO GENE	South Atlantic Ocean	NA
ST72RT_ISS_539	ST 72	srf	Alteromonas	NO	NO GENE	South Atlantic Ocean	NA
ST72RT_ISS_540	ST 72	srf	Alteromonas	NO	NO GENE	South Atlantic Ocean	NA
ST72RT_ISS_543	ST 72	srf	Alteromonas	NO	NO GENE	South Atlantic Ocean	NA
ST72RT_ISS_596	ST 72	srf	Alteromonas	NO	NO GENE	South Atlantic Ocean	NA
ST72RT_ISS_599	ST 72	srf	Alteromonas	NO	NO GENE	South Atlantic Ocean	NA
ST72RT_ISS_600	ST 72	srf	Alteromonas	NO	NO GENE	South Atlantic Ocean	NA
ST72RT_ISS_602	ST 72	srf	Alteromonas	NO	NO GENE	South Atlantic Ocean	NA
ST72RT_ISS_603	ST 72	srf	Alteromonas	NO	NO GENE	South Atlantic Ocean	NA
ST72RT_ISS_604	ST 72	srf	Alteromonas	NO	NO GENE	South Atlantic Ocean	NA
ST72RT_ISS_672	ST 72	srf	Alteromonas	NO	NO GENE	South Atlantic Ocean	NA
ST76RT_ISS_1147	ST 76	srf	Alteromonas	NO	NO GENE	South Atlantic Ocean	NA
ST76RT_ISS_1148	ST 76	srf	Alteromonas	NO	NO GENE	South Atlantic Ocean	NA
ST76RT_ISS_1150	ST 76	srf	Alteromonas	NO	NO GENE	South Atlantic Ocean	NA
ST76RT_ISS_1156	ST 76	srf	Alteromonas	NO	NO GENE	South Atlantic Ocean	NA
ST76RT_ISS_1157	ST 76	srf	Alteromonas	NO	NO GENE	South Atlantic Ocean	NA
ST76RT_ISS_1158	ST 76	srf	Alteromonas	NO	NO GENE	South Atlantic Ocean	NA
ST76RT_ISS_1159	ST 76	srf	Alteromonas	NO	NO GENE	South Atlantic Ocean	NA
ST76RT_ISS_1160	ST 76	srf	Alteromonas	NO	NO GENE	South Atlantic Ocean	NA
ST76RT_ISS_1352	ST 76	srf	Alteromonas	NO	NO GENE	South Atlantic Ocean	NA
ST76RT_ISS_1353	ST 76	srf	Alteromonas	NO	NO GENE	South Atlantic Ocean	NA
ST76RT_ISS_1355	ST 76	srf	Alteromonas	NO	NO GENE	South Atlantic Ocean	NA
ST76RT_ISS_1356	ST 76	srf	Alteromonas	NO	NO GENE	South Atlantic Ocean	NA
ST76RT_ISS_1357	ST 76	srf	Alteromonas	NO	NO GENE	South Atlantic Ocean	NA
ST76RT_ISS_1358	ST 76	srf	Alteromonas	NO	NO GENE	South Atlantic Ocean	NA
ST76RT_ISS_1171	ST 76	srf	Marinobacter	NO	NO GENE	South Atlantic Ocean	NA

### Sheet: s4
	Alteromonas		Marinobacter
	+	-	+	-	TOTAL +	% POSITIVES
Southern Ocean	1	1	4	1	5	71.4286
Arctic Ocean	0	7	0	0	0	0
Indian Ocean	1	43	0	0	1	2.27273
NW Mediterranean	2	80	10	0	12	13.0435
North Atlantic Ocean	7	33	0	1	7	17.0732
South Atlantic Ocean	22	50	27	3	48	47.5248
**Note
+	include both merA and/or merAB PCR positive results
-	include both merA and/or merAB negative results

### Sheet: s5
OTU_ID	Best SILVA v.132 hit	Nº of isolates	Nº of tested isolates for MIC
ST67RT_ISS_1267	LN846030; Marinobacter hydrocarbonoclasticus	30	15
IM32RT_ISS167	CP008849; Alteromonas australica	23	14
ST17RT_ISS_836	AM944523, Marinobacter sp. ; R-28770	7	6
ST76RT_ISS_1145	JN594626; Alteromonas; uncultured_bacterium	1	0
ST39DCMRT_013	CP004853; Alteromonas mediterranea; UM7	8	4
IDMEDRT_ISS350	JX529599; uncultured Marinobacter sp.	3	3
IBSTRF_RT_ISS068	KJ549251; Alteromonadaceae; uncultured bacterium	1	1
ST_85S_8	JQ032431; Marinobacter; uncultured bacterium	1	0

### Sheet: s6
Genus	MIC (µM)	Nº of strains (%)
Alteromonas sp.	20	10 (52.6%)
	25	2 (10.5%)
	50	6 (31.6%)
	70	1 (5.3%)
Marinobacter sp.	10	4 (16.7%)
	20	11 (45.8%)
	50	9 (37.5%)

### Sheet: s7
CULTURE ISS312
Incubation		Concentration of MeHg				Concentration of inorganic Hg				% MeHg degraded
MeHg (µM)	Time (h)	MeHg (µg/L)	SD	MeHg (µM)	SD	IHg (µg/L)	SD	IHg (µM)	SD
1	0	103.774	0.536037	0.481349	0.00248637	13.5092	0.311964	0.0673474	0.00155523	0
	6	12.1957	0.519396	0.0565691	0.00240919	<LOD		<LOD		88.2478
	12	9.4056	0.209118	0.0436272	0.00096998	<LOD		<LOD		90.9365
	24	4.87105	0.32632	0.0225941	0.00151361	<LOD		<LOD		95.3061
	36	3.1989	0.0811077	0.0148379	0.000376213	<LOD		<LOD		96.9174
	48	<LOD		<LOD		2.92128	0.252121	0.0145634	0.0012569	--
5	0	862.579	22.0987	4.00102	0.102503	<LOD		<LOD		0
	6	553.265	17.4002	2.56628	0.0807099	<LOD		<LOD		35.8592
	12	244.265	5.87578	1.13301	0.0272544	<LOD		<LOD		71.682
	24	15.5724	0.260508	0.0722317	0.00120835	27.3958	0.112799	0.136576	0.000562334	98.1947
	36	7.01054	0.867716	0.0325179	0.00402485	16.8115	0.450521	0.0838101	0.00224598	99.1873
	48	<LOD		<LOD		5.85304	0.64041	0.0291791	0.00319263	--
				*LOD (µM)	0.000185537			*LOD (µM)	0.000231922

### Sheet: s8
Sample	Time (h)	MeHg (µM)	SD	Mercury Removal (%)
Culture	0	3.73	0.21	1
	72	<LOD	<LOD
Killed control	0	3.91	0.18	0.248
	72	2.94	0.16
Medium control	0	3.54	0.05	0.2515
	72	2.65	0.15

### Sheet: s9
Genome	Gene	Product name	Accession number JGI/IMG	merA or merB copy recognized by primers
Alteromonas australica DE70	merA	mercuric reductase	2641287926	Yes
Alteromonas macleodii "Ionian Sea U4"	merA	mercuric reductase	2562479772	No
Alteromonas macleodii "Ionian Sea U4"	merA	mercuric reductase	2562481625	Yes
Alteromonas macleodii "Ionian Sea U7"	merA	mercuric reductase	2555870883	No
Alteromonas macleodii "Ionian Sea U7"	merA	mercuric reductase	2555872780	Yes
Alteromonas macleodii "Ionian Sea U8"	merA	mercuric reductase	2555876690	Yes
Alteromonas macleodii "Ionian Sea U8"	merA	mercuric reductase	2555876691	No
Alteromonas macleodii "Ionian Sea U8"	merA	mercuric reductase	2555873984	Yes
Alteromonas macleodii "Ionian Sea UM4b"	merA	mercuric reductase	2555880574	Yes
Alteromonas macleodii "Ionian Sea UM7"	merA	mercuric reductase	2562485933	Yes
Alteromonas macleodii AltDE1	merA	mercuric reductase	2521941837	Yes
Alteromonas mediterranea DE	merA	mercuric ion reductase	642756398	Yes
Alteromonas mediterranea DE	merA	mercuric reductase	642754843	No
Alteromonas mediterranea DE	merA	mercuric reductase	642755479	Yes
Alteromonas mediterranea DE	merA	mercuric reductase	642755223	No
Alteromonas mediterranea DE	merB	organomercurial lyase	642756397	Yes
Marinobacter adherens HP15	merA	mercuric ion reductase	650412470	No
Marinobacter adherens HP15	merA	mercuric ion reductase	650409351	No
Marinobacter aquaeolei VT8	merA	mercuric reductase	639810186	No
Marinobacter aquaeolei VT8	merA	mercuric reductase	639809860	No
Marinobacter aquaeolei VT8 (Marinobacter hydrocarbonoclasticus VT8)	merA	mercuric reductase	639810198	Yes
Marinobacter aquaeolei VT8 (Marinobacter hydrocarbonoclasticus VT8)	merB	Alkylmercury lyase	639810199	Yes
Marinobacter hydrocarbonoclasticus ATCC 49840	merA	mercuric reductase	2540831379	No
Marinobacter salarius R9SW1	merA	mercuric reductase	2688335289	Yes
Marinobacter sp. BSs20148	merA	mercuric reductase	2518886541	No
Marinobacter sp. CP1	merA	mercuric reductase	2641792913	No
Marinobacter sp. CP1	merA	mercuric reductase	2641794344	No
